# Therapeutic scheduling of WEE1 inhibition preserves T cell function and promotes immune control of HPV⁺ tumors

**DOI:** 10.64898/2026.03.10.710574

**Authors:** Ying Liu, Zhiheng Zhang, Yanshan Tao, Lovely Rahgav, Sophie Gray-Gaillard, Yasser Hussaini, Meijie Pan, Justine Shamber, Jeff Kwak, Simone L. Park, Jessica Cramer, Regina Stoltz, Joseph Patria, Jherek Swanger, Kathryn Liu, Malay Kumar Sannigrahi, A. McGarry Houghton, Cristina P. Rodriguez, Ryan M. Carey, Robert Brody, Karthik Rajasekaran, Gregory Weinstein, Gerald P. Linette, Beatriz M. Carreno, Mark M. Painter, E. John Wherry, Bruce Clurman, Devraj Basu, Ahmed Diab

## Abstract

Human papillomavirus–associated oropharyngeal squamous cell carcinoma (HPV⁺ OPC) is driven by viral E6 and E7 oncoproteins, which disrupt G1 checkpoint control and impose selective dependency on WEE1-mediated G2/M regulation. While this vulnerability confers sensitivity to WEE1 inhibition, its immunologic consequences remain poorly defined, and the challenge of eliciting antitumor immunity without compromising immune fitness has limited clinical translation. Here, we show that WEE1 inhibition elicits durable antitumor immunity in immunocompetent models of HPV⁺ OPC. Using murine and human preclinical systems, we demonstrate that the WEE1 inhibitor azenosertib (ZN-c3) mediates tumor control through both cell-autonomous cytotoxicity and immune-dependent mechanisms requiring T cells and conventional dendritic cells. Mechanistically, HPV⁺ tumor cells are deficient in STING signaling and fail to mount canonical type I interferon responses. Instead, tumor cell–intrinsic cGAS drives immune activation through STING-competent host cells within the tumor microenvironment, revealing a non-cell-autonomous relay that circumvents viral immune evasion. Intermittent WEE1 inhibition preserves T cell fitness while maintaining antitumor efficacy, and mice achieving complete responses develop immunologic memory capable of rejecting tumor rechallenge. These findings establish intermittent WEE1 inhibition as an immune-permissive therapeutic strategy that enables antigen-specific T cell responses in HPV-driven malignancies and provides a mechanistic rationale for combination with immunotherapy.
