## Supplementary Tables for "Therapeutic scheduling of WEE1 inhibition preserves T cell function and promotes immune control of HPV⁺ tumors"

### Sheet: 1. Cell lines
Cell lines
Cell line	Species	Identifier	Source
mTE	Mus musculus		W. Chad Spanos (Sanford Research)
mEERL	Mus musculus	CVCL_B6J3	W. Chad Spanos (Sanford Research)
MLM3	Mus musculus	CVCL_B6J5	W. Chad Spanos (Sanford Research)
mEE-F3T3	Mus musculus		Maura Gillison (MD Anderson)
UPCI-SCC090	Homo sapiens	CVCL_1899	ATCC
UPCI-SCC152	Homo sapiens	CVCL_0113	ATCC
UPCI-SCC154	Homo sapiens	CVCL_2230	ATCC
HEK293T	Homo sapiens	CVCL_0063	ATCC
93VU147T	Homo sapiens	CVCL_L895	Hans Joenje (VU Medical Center, Amsterdam, the Netherlands)
UDSCC2	Homo sapiens	CVCL_E325	Silvio Gutkind (UCSD, San Diego, California, USA)
HMS-001	Homo sapiens	CVCL_UH26	James Rocco (Ohio State University)
UM-SCC047	Homo sapiens	CVCL_7759	Sigma-Aldrich
UMSCC104	Homo sapiens	CVCL_7712	Sigma-Aldrich

### Sheet: 2. Guide RNAs
guide RNAs for CRISPR/Cas9 cGas KO
sgRNA	Target	Species	Sequence 5’-3’
sgRNA-pSCAR	cGas	Mus musculus	CGGCGGGCAGCTCCGGATCC
sgRNA-1	cGas	Mus musculus	GGCCCCGAGUGCAUCCAGCA
sgRNA-2	cGas	Mus musculus	CGCGGCGGGCGGAGCGUGAC
sgRNA-3	cGas	Mus musculus	CAGCAGGACCAGGGCCCACG
	TRAC	Homo sapiens	TGTGCTAGACATGAGGTCTA
	TRBC1/TRBC2	Homo sapiens	GGAGAATGACGAGTGGACCC

### Sheet: 3. Pateint Characteristics
Table 1. Baseline Demographic and Clinical Characteristics of Patients with HPV-Positive Squamous Cell Carcinoma
Patient ID No.	HPV Status	Gender	Age	Race/Eth	Disease	Tumor site
12	HPV-	72	Male	White/Non-Hispanic or Latino	SCC	"left neck extended modified radical neck dissection including neck skin"
13	HPV+	Male	70	Other/Hispanic Latino	HPV-Associated SCC	Oropharynx (tongue base)
14	HPV+	male	76	Other/Non-Hispanic or Latino	HPV-Associated SCC	Oropharynx (palatine tonsil)
16	HPV+	Male	63	White/Non-Hispanic or Latino	HPV-Associated SCC	Left pyriform sinus
18	HPV+	Female	60	White/Non-Hispanic or Latino	HPV-Associated SCC	Oropharynx (tongue base)
35	HPV+	male	54	Asian/Non-Hispanic or Latino	HPV-associated SCC	Oropharynx (Tonsillar Fossa)
36	HPV+	male	65	White/Non-Hispanic or Latino	HPV-associated SCC	Oropharynx (Tonsillar)
37	HPV+	male	65	White/Non-Hispanic or Latino	HPV-associated SCC	Oropharynx (Tonsillar)
39	HPV+	male	67	White/Non-Hispanic or Latino	HPV-associated SCC	Oropharynx (Tonsillar)
40	HPV+	male	72	White/Non-Hispanic or Latino	HPV-associated SCC	Oropharynx (Tonsillar)
41	HPV+	male	52	White/Non-Hispanic or Latino	HPV-associated SCC	Oropharynx (Tonsillar)
42	HPV+	male	66	White/Non-Hispanic or Latino	HPV-associated SCC	Oropharynx (Tonsillar)
53	HPV+	Male	56	White/Non-Hispanic or Latino	HPV-Associated SCC	Oropharynx (Tonsillar)
56	HPV+	Male	81	White/Non-Hispanic or Latino	HPV-Associated SCC	Oropharynx (Tonsillar)
58	HPV+	Male	57	White/Non-Hispanic or Latino	HPV-Associated SCC	Oropharynx (tongue base)
69	HPV+	male	76	White/Non-Hispanic or Latino	HPV-Associated SCC	Oropharynx (tongue base)
71	HPV+	Male	52	White/Non-Hispanic or Latino	HPV-Associated SCC	Soft palate

### Sheet: 4. Flow Panel Human
Marker	Target	Cat #	Clone	Supplier
CD45RA	BUV395	740298	HI100	BD Biosciences
CD8	BUV496	564912	SK1	BD Biosciences
CD39	BUV563	748473	TU66	BD Biosciences
NKG2A	BUV615	748473	Z199	BD Biosciences
CD94	BUV661	748473	HP-3D9	BD Biosciences
CD27	BUV737	612829	L128	BD Biosciences
TCRα/β (CD3)	BUV805	612895	IP26	BD Biosciences
PD-1	BV421	329906	EH12.2H7	BioLegend
CD45	Pacific Blue	304022	HI30	BioLegend
CD56	BV480	318322	HCD56	BioLegend
CD14	BV510	301842	M5E2	BioLegend
CD4	BV570	317442	OKT4	BioLegend
HLA-DR	BV605	307640	L243	BioLegend
Ki67	BV711	561277	B56	BD Biosciences
CD38	BV750	746909	HIT2	BD Biosciences
CTLA-4	BB700	-	-	BD Biosciences
PD-1 (Intracellular)	PE	329906	EH12.2H7	BioLegend
GzmB	PE-TexasRed	GRB17	GB11	Invitrogen
CD25	PE-Fire 640	356148	M-A251	BioLegend
CD95	PE-Cy5	561977	DX2	BD Biosciences
CD4 (Intracellular)	PE-Cy5.5	35-0047-42	SK3	Invitrogen
Tbet	PE-Cy7	644824	4B10	BioLegend
Tim-3	PE-Fire 810	345059	F38-2E2	BioLegend
TOX	APC	5230308727	REA473	Miltenyi
TCF-1	AF647	6709S	C63D9	Cell Signaling
CCR7	AF700	353244	G043H7	BioLegend
CD14 (Intracellular)	APC-H7	560180	M0P9	BD Biosciences
BCL-2	AF488	658703	100	BioLegend
GzmK	PerCP-Cy5.5	46-8897-42	G3H69	Invitrogen
CD127	RB744	568750	HIL-7R-M21	BD Biosciences
LAG-3	RB780	569095	T47-530	BD Biosciences
KLRG1	APC-Fire 810

### Sheet: 5. Flow Panel Mouse Lymphocyte
Marker	Target	Cat #	Clone	Supplier
CD45.2	Spark NIR 685	109864	104	BioLegend
CXCR6	APC Fire 750	151130	SA051D1	BioLegend
CD38	APC Fire 810	102746	90	BioLegend
CD69	PE-Cy5	15-0691-82	H1.2F3	BioLegend
NK1.1	PE-Cy7			BioLegend
PD-1	PE-Fire 810	135253	29F.1A12	BioLegend
CD244 (2B4)	FITC		2B4 or eBio244F4	BioLegend
CD45	PerCP			BioLegend
H-2D(b) HPV16 E7 tetramer	BB700			NIH Tetramer Core
CD3	SparkBlue574			BioLegend
CD4	RB780	755876	RM4-5	BioLegend
CD94	BV421	740067	18d3	BioLegend
CD62L	BV480	746726	MEL-14	BioLegend
CD44	BV510	103044	IM7	BioLegend
Ly6C	BV570	128030	HK1.4	BioLegend
CD73	BV605	127215	TY/11.8	BioLegend
(Intentionally Empty)	BV650		-	-
CD39	BV711		Y23-1185	BioLegend
LAG-3	BV750	747139	C9B7W	BioLegend
TIM-3	BV786	119725	RMT3-23	BioLegend
CD103	BUV395	740238	M290	BD Biosciences
Ly108 (SLAMF6)	BUV496	750046	13G3	BioLegend
CD8b	BUV563	741216	53-5.8	BioLegend
CD4	BUV615			BioLegend
NKG2A/C/E	BUV661	741582	20d5	BioLegend
CD127 (IL-7Rα)	BUV737	612841	SB/199	BioLegend
KLRG1	BUV805	741993	2F1	BioLegend
Intracellular
TOX	APC	130-118-335	REA473	BioLegend
Ki67	APC R700	561277	B56	BD Biosciences
TCF-1	PE	14456S	C63D9	Cell Signaling
Eomes	PE-ef610	61-4875-82	Dan11mag	Invitrogen
CX3CR1	PE-Fire 700	149052	SA011F11	BioLegend
FoxP3	ef450			Invitrogen
Live/Dead	Zombie NIR			BioLegend
T-bet	BV421			BioLegend
Foxp3	ef450			Invitrogen
TCR β-chain	BV650			BioLegend
CD200R	AF488/FITC	123910	OX-110	BioLegend
CD90.2 (Thy1.2)	RB705	741047	30-H12	BioLegend
GzmB	PerCP-e710			BioLegend
B220	RB780		RA3-6B2	BioLegend
CD45.2	AF647	109822	104	BioLegend

### Sheet: 6. Flow Panel TME Mouse
Marker	Target	Cat #	Clone	Supplier
CD45	BUV395	363-0451-82	30-F11	Thermo Fisher Scientific
Live/dead	BV421	L34962		Thermo Fisher Scientific
CD62L	BV480	741230	MEL-14	BD Biosciences
CD4	BUV615	366-0042-82	RM4-5	Thermo Fisher Scientific
CD8	BUV563	741342	53-5.8	BD OptiBuild
F4/80	BUV661	750643	T45-2342	BD Biosciences
CD3	BUV805	749276	145-2C11	BD Biosciences
GP38	BV421	127423	8.1.1	BioLegend
CD11b	VioBlue	130-113-810	REA592	Miltenyi
Ly6C	BV570	128030	HK1.4	BioLegend
XCR1	BV605	148222	ZET	BioLegend
CD69	BV650	104541	H1.2F3	BioLegend
CD11c	BV785	117336	N418	BioLegend
TCR beta	AF532	58-5961-82	H57-597	Thermo Fisher Scientific
CD45R/B220	Spark YG 574	103290	RA3-6B2	BioLegend
CD19	BB700	566411	1D3	BD Biosciences
PDL1	BB613	758310	MIH5	BD OptiBuild
CD25	BB744	570716	PC61	BD Horizon
CD31	RB780	569358	MEC 13.3	BD Horizon
PD-1	PerCP-Fire806	135262	29F.1A12	BioLegend
EpCAM	PE	118206	G8.8	BioLegend
CD44	Spark YG 593	103078	IM7	BioLegend
CD103	PE-CFS94	565849	M290	BD Biosciences
MHCII(I-A/I-E)	PE/Fire 640	107664	M5/114.15.2	BioLegend
CCR7	PE-Cy5	120114	4B12	BioLegend
CD206(MMR)	PE/Fire700	141741	C068C2	BioLegend
Ly6G	PE-Fire 810	127673	1A8	BioLegend
FOXP3	APC	17-5773-82	FJK-16s	Thermo Fisher Scientific
CD335(NKp46)	eFluor 660	50-3351-82	29A1.4	Thermo Fisher Scientific
Cleaved PARP	R718	567242	F21-852	BD Horizon
CD163	APC-Fire 810	155321	S15049I	BioLegend
Ki67	APC-eFluor780	47-5698-82	SolA15	eBioscience

### Sheet: 7. m-iHC Antibodies
M-IHC antibody staining sequences
Position	Antibody	Clone/Host	Company / Item	Concentration	OPAL Fluor
1	Ly6G	1A8 / Rat	BioLegend / 127601	1:4000 (0.125 µg/mL)	Opal 520
2	CD8a	4SM15 / Rat	eBiosciences / 14-0808	1:1500 (0.33 µg/mL)	Opal 570
3	CK-wss	WSS / Rabbit	Dako	1:20,000 (0.535 µg/mL)	Opal 690

### Sheet: 8. RT-qPCT Primers
RT-qPCR Primer list
Mouse
Ifna	CTG​TGC​TTT​CCT​GAT​GGT​CCT	TCC​ATG​CAG​CAG​ATG​AGT​CCT
Ifnb	AGC​TCC​AAG​AAA​GGA​CGA​ACA	GCC​CTG​TAG​GTG​AGG​TTG​AT
Stat1	AAA​TGC​CCA​AAG​ATT​TAA​TCA​GG	TTG​GTC​GCT​CTT​CGC​CAC​A
CD274	GCT​CCA​AAG​GAC​TTG​TAC​GTG	TGA​TCT​GAA​GGG​CAG​CAT​TTC
Ifng	ATA​AGC​GTC​ATT​GAA​TCA​CAC	CTC​AAA​CTT​GGC​AAT​ACT​CA
Isg15	GGT​GTC​CGT​GAC​TAA​CTC​CAT	TGG​AAA​GGG​TAA​GAC​CGT​CCT
Actb	GGC​TGT​ATT​CCC​CTC​CAT​CG	CCA​GTT​GGT​AAC​AAT​GCC​ATG​T
Pre-designed mouse (IDT)
Cxcl9	Mm.PT.58.5726745
Cxcl10	Mm.PT.58.43575827
Pre-designed human
Human (IDT)
CXCL10	Hs.PT.58.3790956.g
CD274	Hs.PT.58.4665575
ACTB	Hs.PT.39a.22214847

### Sheet: 9. WB_IF Antibodies
Antibody	Source	Cat #
Cgas	Abcam	ab252416
PCNA	Santa Cruz	sc-56 HRP
p_STAT1	Cell signaling	9167S
RIG-I	Cell signaling	3743S
Actin	GeneTex	GTX637675
pH2AX	Cell signaling	9718S
pCDK1-Y15	Cell signaling	9112S
IRDye® 800CW Donkey anti-Rabbit IgG Secondary Antibody	LICORBio	926-32213
IRDye® 680LT Donkey anti-Mouse IgG Secondary Antibody	LICORBio	926-68022
Anti-mouse IgG, HRP-linked Antibody	Cell signaling	7074
Anti-rabbit IgG, HRP-linked Antibody	Cell signaling	7076
